# MiMSI - a deep multiple instance learning framework improves microsatellite instability detection from tumor next-generation sequencing

**DOI:** 10.1101/2020.09.16.299925

**Authors:** John Ziegler, Jaclyn F. Hechtman, Ryan Ptashkin, Gowtham Jayakumaran, Sumit Middha, Shweta S. Chavan, Chad Vanderbilt, Deborah DeLair, Jacklyn Casanova, Jinru Shia, Nicole DeGroat, Ryma Benayed, Marc Ladanyi, Michael F. Berger, Thomas J. Fuchs, Ahmet Zehir

## Abstract

Microsatellite instability (MSI) is a critical phenotype of cancer genomes and an FDA-recognized biomarker that can guide treatment with immune checkpoint inhibitors. Recent work has demonstrated that next-generation sequencing data can be used to identify samples with MSI-high phenotype. However, low tumor purity, as frequently observed in routine clinical samples, poses a challenge to the sensitivity of existing algorithms. To overcome this critical issue, we developed MiMSI, an MSI classifier based on deep neural networks and trained using a dataset that included low tumor purity MSI cases in a multiple instance learning framework. On a challenging yet representative set of cases, MiMSI showed higher sensitivity (0.940) and auROC (0.988) than MSISensor(sensitivity: 0.57; auROC: 0.911), an open-source software previously validated for clinical use at our institution using MSK-IMPACT large panel targeted NGS data.
