## Supplemental Table 1 for "MiMSI - a deep multiple instance learning framework improves microsatellite instability detection from tumor next-generation sequencing"

### Sheet: MiMSI_Supplementary_Table1
Anonymized_ID	GeneralTumorType	MSISensor	MSISensor_cat	MSI_Orthogonal_Final	Coverage	TMB	Exonic_INDELCount	Exonic_SNPCount	Median_Exonic_Mutation_VAF
Sample_10110	Colorectal Cancer	0.08	MSISensor_MSS	MSS	970	4.92	0	5	0.19942
Sample_10176	Pancreatic Cancer	37.83	MSISensor_MSI	MSI	985	53.12	18	36	0.439975
Sample_10180	Endometrial Cancer	2.64	MSISensor_MSS	MSI	774	46.24	2	45	0.06701
Sample_10200	Colorectal Cancer	0.86	MSISensor_MSS	MSS	511	4.46	0	4	0.050765
Sample_10325	Breast Carcinoma	4.2	MSISensor_Ind	MSI	772	23.7	9	18	0.12278
Sample_10349	Colorectal Cancer	0.15	MSISensor_MSS	MSS	897	6.69	0	6	0.15315
Sample_10528	Colorectal Cancer	0.5	MSISensor_MSS	MSS	438	8.92	1	7	0.26103
Sample_10663	Colorectal Cancer	1.24	MSISensor_MSS	MSS	462	6.89	1	6	0.32401
Sample_10705	Endometrial Cancer	0.78	MSISensor_MSS	MSS	882	4.46	1	3	0.372555
Sample_10808	Melanoma	8.29	MSISensor_Ind	MSI	752	15.8	6	12	0.25659
Sample_10988	Colorectal Cancer	0.09	MSISensor_MSS	MSS	390	11.15	2	8	0.152985
Sample_10990	Breast Carcinoma	3.87	MSISensor_Ind	MSS	972	8.85	2	7	0.3055
Sample_11064	Germ Cell Tumor	14.42	MSISensor_MSI	MSI	575	2.23	0	2	0.318415
Sample_11106	Colorectal Cancer	0.46	MSISensor_MSS	MSS	708	7.9	0	9	0.26458
Sample_11117	Small Cell Lung Cancer	1.64	MSISensor_MSS	MSS	203	4.46	1	3	0.342625
Sample_11656	Thyroid Cancer	8.02	MSISensor_Ind	MSS	290	32.34	2	27	0.27446
Sample_11688	Bladder Cancer	12.46	MSISensor_MSI	MSI	503	41.32	11	31	0.246775
Sample_11782	Mesothelioma	10.11	MSISensor_MSI	MSI	1150	26.56	9	18	0.23781
Sample_11820	Endometrial Cancer	0.56	MSISensor_MSS	MSS	621	8.78	2	8	0.263635
Sample_12072	Colorectal Cancer	47.7	MSISensor_MSI	MSI	559	79.69	25	56	0.25762
Sample_12075	Endometrial Cancer	20.41	MSISensor_MSI	MSI	799	56.17	17	47	0.13588
Sample_12113	Endometrial Cancer	2.29	MSISensor_MSS	MSS	613	1.97	1	1	0.589845
Sample_12127	Endometrial Cancer	27.17	MSISensor_MSI	MSI	1027	28.09	18	14	0.331865
Sample_12281	Colorectal Cancer	0.09	MSISensor_MSS	MSS	618	5.58	1	4	0.10252
Sample_12367	Colorectal Cancer	23.54	MSISensor_MSI	MSI	798	59.03	19	41	0.091605
Sample_12412	Esophagogastric Carcinoma	28.46	MSISensor_MSI	MSI	530	52.14	18	35	0.14717
Sample_12416	Colorectal Cancer	0.73	MSISensor_MSS	MSS	424	8.92	1	7	0.21054
Sample_12424	Colorectal Cancer	8.65	MSISensor_Ind	MSI	812	345.31	4	347	0.32942
Sample_12544	Pancreatic Cancer	4.27	MSISensor_Ind	MSS	1083	8.85	4	5	0.31448
Sample_12704	Colorectal Cancer	0.21	MSISensor_MSS	MSS	543	4.39	0	5	0.30626
Sample_12914	Bladder Cancer	3.25	MSISensor_Ind	MSS	662	74.77	7	69	0.26305
Sample_12964	Esophagogastric Carcinoma	23.4	MSISensor_MSI	MSI	640	61.98	24	39	0.17374
Sample_13133	Colorectal Cancer	0.2	MSISensor_MSS	MSS	857	5.27	2	4	0.34837
Sample_13269	Endometrial Cancer	3.93	MSISensor_Ind	MSI	756	15.8	10	8	0.18194
Sample_13279	Colorectal Cancer	1.93	MSISensor_MSS	MSS	839	7.81	1	6	0.31731
Sample_13330	Colorectal Cancer	1.01	MSISensor_MSS	MSS	1150	8.85	1	8	0.43346
Sample_13414	Bladder Cancer	3.8	MSISensor_Ind	MSI	200	25.58	10	16	0.095545
Sample_1346	Colorectal Cancer	0.57	MSISensor_MSS	MSS	559	6.69	2	4	0.167365
Sample_13591	Colorectal Cancer	0.57	MSISensor_MSS	MSS	824	7.81	3	4	0.28498
Sample_13708	Colorectal Cancer	0.96	MSISensor_MSS	MSS	823	8.85	1	8	0.25561
Sample_13865	Breast Carcinoma	0.6	MSISensor_MSS	MSS	588	5.58	1	4	0.44982
Sample_13933	Cancer of Unknown Primary	26.99	MSISensor_MSI	MSI	1097	37.38	18	20	0.36947
Sample_13988	Breast Carcinoma	5.04	MSISensor_Ind	MSS	1339	5.9	1	5	0.23619
Sample_14306	Colorectal Cancer	0.18	MSISensor_MSS	MSS	747	3.35	1	2	0.17724
Sample_14353	Colorectal Cancer	1.39	MSISensor_MSS	MSS	570	4.46	2	2	0.50702
Sample_14359	Colorectal Cancer	0.4	MSISensor_MSS	MSS	714	14.5	2	11	0.26055
Sample_14368	Prostate Cancer	26.57	MSISensor_MSI	MSI	641	41.26	7	30	0.34463
Sample_14436	Colorectal Cancer	0.59	MSISensor_MSS	MSS	315	2.23	1	1	0.263395
Sample_14449	Endometrial Cancer	0	MSISensor_MSS	MSS	737	2.23	1	1	0.115585
Sample_14487	Endometrial Cancer	13.25	MSISensor_MSI	MSI	1006	56.08	1	56	0.24816
Sample_14838	Colorectal Cancer	0.24	MSISensor_MSS	MSS	800	9.65	2	9	0.35556
Sample_14848	Colorectal Cancer	0.69	MSISensor_MSS	MSS	470	11.15	3	7	0.16191
Sample_14927	Endometrial Cancer	0	MSISensor_MSS	MSS	818	7.87	2	6	0.180495
Sample_14968	Colorectal Cancer	45.94	MSISensor_MSI	MSI	453	54.65	14	35	0.21415
Sample_15018	Endometrial Cancer	0.4	MSISensor_MSS	MSS	712	6.14	2	5	0.05689
Sample_1505	Colorectal Cancer	0.15	MSISensor_MSS	MSS	1028	6.69	2	4	0.214105
Sample_15091	Colorectal Cancer	0.16	MSISensor_MSS	MSS	862	8.92	1	7	0.25247
Sample_15175	Colorectal Cancer	18.87	MSISensor_MSI	MSI	778	43.29	16	28	0.14828
Sample_1518	Endometrial Cancer	2.67	MSISensor_MSS	MSS	917	3.94	2	2	0.32308
Sample_15189	Colorectal Cancer	0.08	MSISensor_MSS	MSS	703	4.92	3	2	0.18074
Sample_15264	Colorectal Cancer	3.16	MSISensor_Ind	MSI	431	64.93	16	50	0.064055
Sample_15278	Colorectal Cancer	0.49	MSISensor_MSS	MSS	965	4.46	0	4	0.35579
Sample_15284	Ampullary Carcinoma	30.25	MSISensor_MSI	MSI	557	38.37	9	30	0.12266
Sample_15446	Colorectal Cancer	1.61	MSISensor_MSS	MSS	897	10.53	2	10	0.401725
Sample_15497	Colorectal Cancer	21.12	MSISensor_MSI	MSI	820	57.05	17	48	0.08642
Sample_15500	Prostate Cancer	23.72	MSISensor_MSI	MSI	583	50.19	8	37	0.3901
Sample_15508	Colorectal Cancer	1.26	MSISensor_MSS	MSS	713	6.14	2	5	0.38685
Sample_15555	Endometrial Cancer	17.81	MSISensor_MSI	MSI	639	25.58	13	13	0.183265
Sample_15557	Endometrial Cancer	5.04	MSISensor_Ind	MSS	453	394.97	2	448	0.354625
Sample_15576	Colorectal Cancer	0.08	MSISensor_MSS	MSS	720	7.87	2	6	0.290095
Sample_1558	Osteosarcoma	3.88	MSISensor_Ind	MSS	1087	1.97	0	2	0.179065
Sample_15581	Colorectal Cancer	0.18	MSISensor_MSS	MSS	676	4.92	0	5	0.32063
Sample_15670	Endometrial Cancer	7.18	MSISensor_Ind	MSI	584	15.8	12	6	0.127325
Sample_15925	Breast Carcinoma	0.4	MSISensor_MSS	MSS	940	1.12	0	1	0.59038
Sample_16087	Endometrial Cancer	16.14	MSISensor_MSI	MSS	735	21.19	7	12	0.27001
Sample_16257	Colorectal Cancer	3.47	MSISensor_Ind	MSS	991	10.82	4	7	0.15462
Sample_16270	Prostate Cancer	2.78	MSISensor_MSS	MSI	540	28.96	7	26	0.09188
Sample_16426	Endometrial Cancer	0	MSISensor_MSS	MSS	660	4.39	1	4	0.11466
Sample_16484	Esophagogastric Carcinoma	3.78	MSISensor_Ind	MSI	501	23.61	9	15	0.13212
Sample_16602	Colorectal Cancer	2.18	MSISensor_MSS	MSS	394	5.58	1	4	0.38795
Sample_16738	Endometrial Cancer	0.56	MSISensor_MSS	MSS	720	5.58	1	4	0.25714
Sample_16744	Esophagogastric Carcinoma	20.74	MSISensor_MSI	MSI	896	29.51	12	18	0.20515
Sample_16861	Esophagogastric Carcinoma	34.51	MSISensor_MSI	MSI	987	43.29	18	26	0.18143
Sample_16867	Colorectal Cancer	0.08	MSISensor_MSS	MSS	893	2.23	1	1	0.168595
Sample_16896	Thyroid Cancer	9.36	MSISensor_Ind	MSI	591	14.04	10	6	0.18529
Sample_17141	Colorectal Cancer	0	MSISensor_MSS	MSS	875	2.95	0	3	0.06448
Sample_17173	Endometrial Cancer	2.09	MSISensor_MSS	MSI	790	21.07	8	16	0.066035
Sample_17200	Colorectal Cancer	0	MSISensor_MSS	MSS	468	9.65	2	9	0.24138
Sample_17232	Glioma	9.3	MSISensor_Ind	MSS	768	15.74	2	14	0.371475
Sample_17248	Ovarian Cancer	4.11	MSISensor_Ind	MSI	535	12.29	7	7	0.266645
Sample_17257	Colorectal Cancer	0.35	MSISensor_MSS	MSS	485	2.95	0	3	0.26562
Sample_17275	Endometrial Cancer	16.58	MSISensor_MSI	MSI	356	27.55	8	20	0.098815
Sample_1742	Colorectal Cancer	36.28	MSISensor_MSI	MSI	455	98.38	34	66	0.10078
Sample_17422	Endometrial Cancer	0.15	MSISensor_MSS	MSI	638	5.27	0	6	0.13378
Sample_17428	Endometrial Cancer	4.01	MSISensor_Ind	MSI	404	22.82	10	16	0.105485
Sample_17494	Endometrial Cancer	4.22	MSISensor_Ind	MSI	625	22.82	10	16	0.066735
Sample_1760	Colorectal Cancer	3.2	MSISensor_Ind	MSS	664	8.85	3	6	0.3125
Sample_17625	Colorectal Cancer	0.19	MSISensor_MSS	MSS	576	1.97	1	1	0.108615
Sample_17706	Colorectal Cancer	0.45	MSISensor_MSS	MSS	740	5.9	0	6	0.36328
Sample_17815	Colorectal Cancer	1.07	MSISensor_MSS	MSI	532	20.19	4	19	0.06239
Sample_18132	Small Cell Lung Cancer	3.52	MSISensor_Ind	MSS	816	16.72	0	17	0.48148
Sample_18154	Endometrial Cancer	43.66	MSISensor_MSI	MSI	667	112.15	28	86	0.36785
Sample_18211	Colorectal Cancer	0.24	MSISensor_MSS	MSS	797	1.97	0	2	0.06531
Sample_18336	Endometrial Cancer	43.45	MSISensor_MSI	MSI	937	66.91	19	41	0.396005
Sample_18452	Colorectal Cancer	0.5	MSISensor_MSS	MSS	504	5.58	2	3	0.2326
Sample_18489	Esophagogastric Carcinoma	8.09	MSISensor_Ind	MSI	792	25.58	8	18	0.09012
Sample_18601	Pancreatic Cancer	4.28	MSISensor_Ind	MSS	643	10.82	2	9	0.40769
Sample_18666	Endometrial Cancer	7.69	MSISensor_Ind	MSI	685	15.8	8	10	0.11479
Sample_18738	Colorectal Cancer	37.98	MSISensor_MSI	MSI	715	78.7	17	63	0.35083
Sample_18852	Ovarian Cancer	8.63	MSISensor_Ind	MSI	673	31.6	9	27	0.118615
Sample_18975	Endometrial Cancer	0	MSISensor_MSS	MSS	459	2.63	0	3	0.06178
Sample_18997	Endometrial Cancer	0.53	MSISensor_MSS	MSS	582	2.23	0	2	0.48305
Sample_19024	Colorectal Cancer	25.44	MSISensor_MSI	MSI	633	44.27	18	27	0.11732
Sample_19144	Colorectal Cancer	0.44	MSISensor_MSS	MSS	954	7.9	1	8	0.16604
Sample_1932	Colorectal Cancer	0	MSISensor_MSS	MSS	599	0	0	0	NaN
Sample_19337	Colorectal Cancer	1.7	MSISensor_MSS	MSS	1327	4.92	2	3	0.36864
Sample_19411	Endometrial Cancer	0.99	MSISensor_MSS	MSI	780	14.04	4	12	0.058985
Sample_19607	Prostate Cancer	9.85	MSISensor_Ind	MSI	627	20.19	8	15	0.23439
Sample_19608	Colorectal Cancer	1.21	MSISensor_MSS	MSI	921	6.89	1	6	0.05335
Sample_19617	Colorectal Cancer	0.6	MSISensor_MSS	MSS	695	11.15	1	9	0.220665
Sample_2002	Endometrial Cancer	0	MSISensor_MSS	MSS	790	1.76	0	2	0.026525
Sample_20127	Colorectal Cancer	20.39	MSISensor_MSI	MSI	786	67.88	8	61	0.17776
Sample_20147	Colorectal Cancer	0.41	MSISensor_MSS	MSS	579	10.82	1	10	0.30979
Sample_2026	Colorectal Cancer	0.21	MSISensor_MSS	MSS	614	7.9	2	7	0.31551
Sample_20517	Breast Carcinoma	7.35	MSISensor_Ind	MSI	732	9.65	1	10	0.27581
Sample_20541	Endometrial Cancer	0.09	MSISensor_MSS	MSS	515	5.9	0	6	0.31896
Sample_20672	Endometrial Cancer	0.61	MSISensor_MSS	MSS	447	0.98	0	1	0.72613
Sample_20857	Colorectal Cancer	2.72	MSISensor_MSS	MSS	933	6.89	1	6	0.6937
Sample_20931	Endometrial Cancer	0	MSISensor_MSS	MSS	644	4.39	4	1	0.08832
Sample_20969	Colorectal Cancer	38.44	MSISensor_MSI	MSI	423	65.91	15	52	0.19522
Sample_21048	Endometrial Cancer	0	MSISensor_MSS	MSI	581	203.63	3	229	0.095345
Sample_21164	Colorectal Cancer	0.36	MSISensor_MSS	MSS	710	7.81	1	6	0.27179
Sample_2125	Colorectal Cancer	1.3	MSISensor_MSS	MSS	653	12.27	2	9	0.19957
Sample_21275	Colorectal Cancer	0.65	MSISensor_MSS	MSS	901	4.39	2	3	0.35821
Sample_21400	Small Cell Lung Cancer	2.73	MSISensor_MSS	MSS	809	8.92	1	7	0.56997
Sample_21479	Endometrial Cancer	18.84	MSISensor_MSI	MSI	842	73.78	20	55	0.09901
Sample_21539	Endometrial Cancer	8.49	MSISensor_Ind	MSS	505	11.15	4	6	0.41713
Sample_21766	Colorectal Cancer	0.76	MSISensor_MSS	MSS	484	1.97	1	1	0.20368
Sample_21839	Soft Tissue Sarcoma	21.25	MSISensor_MSI	MSI	800	31.23	9	19	0.241275
Sample_22111	Colorectal Cancer	0.34	MSISensor_MSS	MSS	722	7.81	1	6	0.1022
Sample_222	Colorectal Cancer	3.95	MSISensor_Ind	MSI	848	82.51	9	85	0.07175
Sample_22593	Bladder Cancer	23.72	MSISensor_MSI	MSI	836	40.34	15	26	0.38794
Sample_22668	Colorectal Cancer	30.6	MSISensor_MSI	MSI	675	54.11	18	37	0.16789
Sample_2286	Breast Carcinoma	7.24	MSISensor_Ind	MSI	538	16.68	7	12	0.18712
Sample_22861	Colorectal Cancer	14.48	MSISensor_MSI	MSI	384	25.65	5	18	0.12575
Sample_22879	Endometrial Cancer	0.63	MSISensor_MSS	MSS	712	4.46	0	4	0.285015
Sample_23013	Endometrial Cancer	4.83	MSISensor_Ind	MSI	739	14.92	9	8	0.15432
Sample_23161	Colorectal Cancer	2.07	MSISensor_MSS	MSI	688	44.27	4	41	0.06557
Sample_23311	Colorectal Cancer	30.43	MSISensor_MSI	MSI	893	35.42	15	21	0.15401
Sample_23385	Endometrial Cancer	6.7	MSISensor_Ind	MSI	574	302.81	42	303	0.12037
Sample_23681	Endometrial Cancer	7.28	MSISensor_Ind	MSI	753	13.17	4	11	0.20637
Sample_23758	Colorectal Cancer	0.65	MSISensor_MSS	MSS	619	9.84	2	8	0.280535
Sample_23934	Colorectal Cancer	0.98	MSISensor_MSS	MSS	792	5.9	1	5	0.14904
Sample_23999	Endometrial Cancer	8.68	MSISensor_Ind	MSI	786	12.79	6	7	0.1612
Sample_24091	Endometrial Cancer	6.07	MSISensor_Ind	MSI	792	25.45	7	22	0.10112
Sample_24100	Adrenocortical Carcinoma	4.2	MSISensor_Ind	MSS	866	0.98	1	0	0.69748
Sample_24147	Endometrial Cancer	0	MSISensor_MSS	MSS	873	5.27	3	3	0.13658
Sample_24375	Mesothelioma	24.12	MSISensor_MSI	MSI	824	29.84	14	20	0.39405
Sample_24431	Colorectal Cancer	0.5	MSISensor_MSS	MSS	669	8.92	0	8	0.28744
Sample_24462	Esophagogastric Carcinoma	4.99	MSISensor_Ind	MSI	630	43.89	13	37	0.11374
Sample_24572	Biliary Cancer	27.66	MSISensor_MSI	MSI	1128	27.88	14	11	0.31994
Sample_24609	Colorectal Cancer	41.71	MSISensor_MSI	MSI	1101	63.57	16	41	0.25173
Sample_24668	Endometrial Cancer	2.33	MSISensor_MSS	MSI	615	26.33	14	16	0.08057
Sample_2469	Endometrial Cancer	0.92	MSISensor_MSS	MSS	574	10.53	0	12	0.16672
Sample_2480	Colorectal Cancer	23.53	MSISensor_MSI	MSI	587	47.22	10	38	0.174065
Sample_2481	Mesothelioma	25.92	MSISensor_MSI	MSI	995	31.48	14	18	0.456625
Sample_24899	Esophagogastric Carcinoma	6.65	MSISensor_Ind	MSI	733	44.76	14	37	0.08837
Sample_24967	Colorectal Cancer	0.8	MSISensor_MSS	MSS	385	4.92	1	4	0.28953
Sample_2498	Colorectal Cancer	0.65	MSISensor_MSS	MSS	858	7.81	1	6	0.27782
Sample_25246	Colorectal Cancer	8.87	MSISensor_Ind	MSI	635	22.82	6	20	0.118485
Sample_25352	Endometrial Cancer	0	MSISensor_MSS	MSS	695	3.94	1	3	0.129075
Sample_25361	Endometrial Cancer	0.66	MSISensor_MSS	MSI	875	16.68	6	13	0.06536
Sample_2557	Cancer of Unknown Primary	36.74	MSISensor_MSI	MSI	426	50.91	15	43	0.188195
Sample_25623	Endometrial Cancer	36.5	MSISensor_MSI	MSI	871	42.38	13	25	0.33145
Sample_25750	Ovarian Cancer	0	MSISensor_MSS	MSS	164	2.63	2	1	0.09016
Sample_25921	Endometrial Cancer	3.01	MSISensor_Ind	MSS	574	2.23	0	2	0.47476
Sample_2593	Endometrial Cancer	10.02	MSISensor_MSI	MSI	650	436.8	6	438	0.31595
Sample_25990	Colorectal Cancer	1.33	MSISensor_MSS	MSS	552	10.04	1	8	0.16064
Sample_26071	Bladder Cancer	3.97	MSISensor_Ind	MSI	812	49.15	4	52	0.239065
Sample_26194	Colorectal Cancer	7.6	MSISensor_Ind	MSS	461	265.95	2	301	0.27349
Sample_26358	Prostate Cancer	26.2	MSISensor_MSI	MSI	1081	18.69	6	13	0.41823
Sample_26488	Colorectal Cancer	0	MSISensor_MSS	MSS	1054	178.44	0	160	0.11926
Sample_26513	Colorectal Cancer	35.22	MSISensor_MSI	MSS	741	91.28	34	70	0.150195
Sample_26600	Endometrial Cancer	0	MSISensor_MSS	MSI	822	2.63	0	3	0.0665
Sample_26601	Colorectal Cancer	0.09	MSISensor_MSS	MSS	504	3.35	1	2	0.29293
Sample_26685	Colorectal Cancer	0.27	MSISensor_MSS	MSS	807	2.95	3	0	0.15276
Sample_26687	Colorectal Cancer	0	MSISensor_MSS	MSS	631	2.23	0	2	0.048535
Sample_26794	Endometrial Cancer	0.15	MSISensor_MSS	MSI	782	2.95	0	3	0.0547
Sample_26857	Endometrial Cancer	16.84	MSISensor_MSI	MSI	900	156.42	6	153	0.20023
Sample_27044	Colorectal Cancer	0.52	MSISensor_MSS	MSS	171	3.35	1	2	0.20707
Sample_27246	Non-Small Cell Lung Cancer	14.2	MSISensor_MSI	MSI	1030	19.68	0	20	0.23412
Sample_27633	Colorectal Cancer	12.1	MSISensor_MSI	MSI	473	54.65	3	46	0.28947
Sample_27734	Endometrial Cancer	3.68	MSISensor_Ind	MSI	588	15.8	5	13	0.09364
Sample_27838	Colorectal Cancer	0	MSISensor_MSS	MSS	489	1.12	0	1	0.04061
Sample_27911	Biliary Cancer	0.64	MSISensor_MSS	MSS	787	26.33	3	27	0.10171
Sample_27970	Colorectal Cancer	1.39	MSISensor_MSS	MSS	787	7.02	1	7	0.42279
Sample_28023	Glioma	5.7	MSISensor_Ind	MSI	562	21.94	1	24	0.29119
Sample_28254	Non-Small Cell Lung Cancer	6.81	MSISensor_Ind	MSS	68	1.97	0	2	0.111915
Sample_28286	Colorectal Cancer	1.1	MSISensor_MSS	MSS	579	4.46	0	4	0.44582
Sample_28496	Colorectal Cancer	0.08	MSISensor_MSS	MSS	741	2.63	0	3	0.06058
Sample_28547	Colorectal Cancer	0.83	MSISensor_MSS	MSS	895	4.46	0	4	0.387945
Sample_28597	Colorectal Cancer	29.42	MSISensor_MSI	MSI	210	74.72	3	64	0.17284
Sample_28721	Endometrial Cancer	2.24	MSISensor_MSS	MSS	889	1.76	0	2	0.451555
Sample_2873	Endometrial Cancer	0	MSISensor_MSS	MSS	556	3.51	2	2	0.07064
Sample_28818	Prostate Cancer	11.14	MSISensor_MSI	MSI	664	25.58	5	21	0.236995
Sample_28907	Esophagogastric Carcinoma	12.61	MSISensor_MSI	MSI	634	40.34	14	27	0.09787
Sample_29083	Colorectal Cancer	5.06	MSISensor_Ind	MSS	246	5.9	0	6	0.376065
Sample_29124	Colorectal Cancer	1.29	MSISensor_MSS	MSS	706	7.81	0	7	0.3012
Sample_29445	Colorectal Cancer	0.69	MSISensor_MSS	MSS	869	5.27	0	6	0.25097
Sample_29495	Colorectal Cancer	0.41	MSISensor_MSS	MSS	341	5.58	1	4	0.21074
Sample_29593	Biliary Cancer	25.03	MSISensor_MSI	MSI	987	28.53	8	21	0.24606
Sample_29723	Colorectal Cancer	0.27	MSISensor_MSS	MSS	329	6.69	1	5	0.114935
Sample_29766	Pancreatic Cancer	6.6	MSISensor_Ind	MSS	1255	165.28	5	163	0.134565
Sample_29845	Colorectal Cancer	3.04	MSISensor_Ind	MSS	719	10.04	1	8	0.41809
Sample_29931	Adrenocortical Carcinoma	5	MSISensor_Ind	MSS	634	40.15	1	35	0.666485
Sample_30036	Bladder Cancer	17.98	MSISensor_MSI	MSI	648	27.55	14	14	0.367735
Sample_30242	Colorectal Cancer	0.33	MSISensor_MSS	MSS	733	4.46	0	4	0.243495
Sample_30292	Colorectal Cancer	0	MSISensor_MSS	MSS	963	0	0	0	NaN
Sample_30380	Mesothelioma	4.96	MSISensor_Ind	MSI	636	18.43	0	21	0.35506
Sample_30529	Colorectal Cancer	0.19	MSISensor_MSS	MSS	1231	5.58	0	5	0.11669
Sample_3054	Colorectal Cancer	0	MSISensor_MSS	MSS	727	5.58	1	4	0.05711
Sample_30745	Colorectal Cancer	2.16	MSISensor_MSS	MSS	785	4.92	1	4	0.25512
Sample_30857	Cancer of Unknown Primary	3.24	MSISensor_Ind	MSI	1014	17.71	8	10	0.073985
Sample_30908	Endometrial Cancer	25.62	MSISensor_MSI	MSI	695	28.53	11	18	0.2741
Sample_30924	Prostate Cancer	25.57	MSISensor_MSI	MSI	513	32.34	8	21	0.29868
Sample_30974	Colorectal Cancer	0.07	MSISensor_MSS	MSS	847	25.58	3	23	0.11203
Sample_31068	Colorectal Cancer	2.68	MSISensor_MSS	MSS	287	12.27	3	8	0.44444
Sample_31137	Colorectal Cancer	29.95	MSISensor_MSI	MSI	423	27.88	7	18	0.22518
Sample_31280	Colorectal Cancer	1.93	MSISensor_MSS	MSS	571	15.61	2	12	0.479785
Sample_3130	Colorectal Cancer	0	MSISensor_MSS	MSS	771	1.97	0	2	0.079285
Sample_31353	Endometrial Cancer	7.96	MSISensor_Ind	MSI	684	19.31	9	13	0.11082
Sample_3144	Colorectal Cancer	0.33	MSISensor_MSS	MSS	674	6.69	2	4	0.20556
Sample_31494	Non-Small Cell Lung Cancer	5.59	MSISensor_Ind	MSS	931	13.77	1	13	0.621905
Sample_31529	Colorectal Cancer	4.48	MSISensor_Ind	MSS	537	5.27	1	5	0.722335
Sample_3161	Esophagogastric Carcinoma	27.99	MSISensor_MSI	MSI	827	38.37	12	27	0.33293
Sample_3175	Prostate Cancer	6.83	MSISensor_Ind	MSI	782	14.04	5	11	0.3008
Sample_31991	Esophagogastric Carcinoma	1.83	MSISensor_MSS	MSI	417	9.84	3	7	0.06424
Sample_32039	Colorectal Cancer	0.19	MSISensor_MSS	MSS	314	5.9	1	5	0.134905
Sample_32111	Colorectal Cancer	0.1	MSISensor_MSS	MSS	445	5.9	1	5	0.282205
Sample_32123	Colorectal Cancer	0	MSISensor_MSS	MSS	391	9.65	2	9	0.17343
Sample_32136	Esophagogastric Carcinoma	5.29	MSISensor_Ind	MSS	574	29.51	2	28	0.263735
Sample_3226	Colorectal Cancer	0	MSISensor_MSS	MSS	773	5.58	1	4	0.24586
Sample_3230	Colorectal Cancer	3.21	MSISensor_Ind	MSS	1130	10.04	1	8	0.27031
Sample_32409	Bladder Cancer	22.7	MSISensor_MSI	MSI	621	70.83	24	48	0.153995
Sample_32557	Breast Carcinoma	3.96	MSISensor_Ind	MSS	2610	2.23	2	0	0.382425
Sample_32677	Colorectal Cancer	0.3	MSISensor_MSS	MSS	737	1.97	0	2	0.28153
Sample_32688	Non-Small Cell Lung Cancer	30.68	MSISensor_MSI	MSI	471	37.38	9	29	0.192075
Sample_32709	Prostate Cancer	17.44	MSISensor_MSI	MSI	662	26.33	10	20	0.37556
Sample_32943	Colorectal Cancer	2.32	MSISensor_MSS	MSS	444	2.23	0	2	0.62131
Sample_33087	Endometrial Cancer	3.5	MSISensor_Ind	MSI	586	30.72	14	21	0.11352
Sample_33157	Colorectal Cancer	9.98	MSISensor_Ind	MSS	109	10.53	1	11	0.31092
Sample_33403	Colorectal Cancer	1.51	MSISensor_MSS	MSS	323	6.69	1	5	0.324735
Sample_33462	Breast Carcinoma	6.75	MSISensor_Ind	MSS	1024	4.92	1	4	0.30343
Sample_33499	Endometrial Cancer	1.16	MSISensor_MSS	MSI	885	23.7	7	20	0.05786
Sample_33733	Colorectal Cancer	0.09	MSISensor_MSS	MSS	963	4.46	1	3	0.13947
Sample_33813	Colorectal Cancer	0	MSISensor_MSS	MSS	653	8.78	0	10	0.13372
Sample_33833	Colorectal Cancer	0.24	MSISensor_MSS	MSS	862	11.15	3	7	0.19695
Sample_33873	Bladder Cancer	21.67	MSISensor_MSI	MSI	730	85.87	10	67	0.19095
Sample_33887	Colorectal Cancer	0.58	MSISensor_MSS	MSS	689	6.89	2	5	0.29492
Sample_33893	Colorectal Cancer	0	MSISensor_MSS	MSS	593	5.58	1	4	0.27238
Sample_33929	Colorectal Cancer	2.58	MSISensor_MSS	MSS	593	17.84	1	15	0.2559
Sample_33963	Colorectal Cancer	0.27	MSISensor_MSS	MSS	731	3.51	1	3	0.153265
Sample_34272	Endometrial Cancer	2.48	MSISensor_MSS	MSI	998	44.76	4	47	0.09372
Sample_34289	Endometrial Cancer	1.72	MSISensor_MSS	MSS	925	5.27	0	6	0.37069
Sample_34400	Colorectal Cancer	0.35	MSISensor_MSS	MSS	225	1.97	0	2	0.089385
Sample_34454	Colorectal Cancer	0.34	MSISensor_MSS	MSS	618	5.58	1	4	0.2627
Sample_34466	Esophagogastric Carcinoma	14.78	MSISensor_MSI	MSI	370	47.22	15	33	0.080455
Sample_34469	Colorectal Cancer	0	MSISensor_MSS	MSS	560	7.87	2	6	0.08493
Sample_34543	Endometrial Cancer	3.03	MSISensor_Ind	MSS	880	5.9	3	3	0.459305
Sample_34678	Endometrial Cancer	3.08	MSISensor_Ind	MSS	738	15.8	9	9	0.215825
Sample_34728	Colorectal Cancer	0.33	MSISensor_MSS	MSS	670	6.89	0	7	0.36098
Sample_34873	Pancreatic Cancer	30.33	MSISensor_MSI	MSI	921	50.17	15	36	0.22964
Sample_34997	Pancreatic Cancer	6.08	MSISensor_Ind	MSS	405	6.89	1	6	0.66038
Sample_3502	Colorectal Cancer	33.2	MSISensor_MSI	MSI	226	68.87	18	52	0.20012
Sample_3509	Prostate Cancer	5.41	MSISensor_Ind	MSI	490	27.21	7	24	0.07948
Sample_35376	Endometrial Cancer	27.61	MSISensor_MSI	MSI	888	33.46	9	21	0.31462
Sample_35441	Colorectal Cancer	1.24	MSISensor_MSS	MSS	728	4.46	1	3	0.218115
Sample_35595	Colorectal Cancer	0.39	MSISensor_MSS	MSS	715	6.69	0	6	0.197695
Sample_3569	Endometrial Cancer	0.51	MSISensor_MSS	MSS	604	3.94	1	3	0.38373
Sample_35918	Colorectal Cancer	0.27	MSISensor_MSS	MSS	902	8.92	2	6	0.181845
Sample_35927	Colorectal Cancer	1.99	MSISensor_MSS	MSS	224	5.9	0	6	0.37068
Sample_35992	Biliary Cancer	7.55	MSISensor_Ind	MSI	798	26.33	12	18	0.16852
Sample_36032	Colorectal Cancer	0.33	MSISensor_MSS	MSS	614	9.84	2	8	0.289155
Sample_36065	Esophagogastric Carcinoma	6.71	MSISensor_Ind	MSI	725	24.58	10	18	0.06102
Sample_36210	Colorectal Cancer	1.48	MSISensor_MSS	MSS	259	6.14	2	5	0.22881
Sample_36307	Prostate Cancer	20.21	MSISensor_MSI	MSI	311	43.29	12	32	0.179175
Sample_36479	Colorectal Cancer	0.88	MSISensor_MSS	MSS	665	10.04	0	9	0.20558
Sample_36775	Endometrial Cancer	5.33	MSISensor_Ind	MSI	574	31.6	16	20	0.097955
Sample_36781	Colorectal Cancer	1.02	MSISensor_MSS	MSS	549	3.94	0	4	0.37056
Sample_3701	Endometrial Cancer	4.38	MSISensor_Ind	MSS	1146	8.78	2	8	0.232785
Sample_37014	Non-Small Cell Lung Cancer	4.92	MSISensor_Ind	MSS	1093	2.95	0	3	0.59799
Sample_37022	Endometrial Cancer	5.91	MSISensor_Ind	MSI	875	314.22	14	344	0.136495
Sample_37291	Endometrial Cancer	12.46	MSISensor_MSI	MSI	594	29	11	15	0.10161
Sample_37337	Colorectal Cancer	33.91	MSISensor_MSI	MSI	801	59.03	20	40	0.120105
Sample_37341	Melanoma	8.85	MSISensor_Ind	MSS	844	102.31	5	99	0.15603
Sample_37422	Prostate Cancer	22.14	MSISensor_MSI	MSI	531	41.32	14	28	0.38219
Sample_37515	Colorectal Cancer	3.75	MSISensor_Ind	MSI	512	13.77	2	12	0.05671
Sample_37518	Colorectal Cancer	17.18	MSISensor_MSI	MSI	802	31.48	15	17	0.115685
Sample_37563	Uterine Sarcoma	25.08	MSISensor_MSI	MSI	577	72.49	8	57	0.34061
Sample_37686	Head and Neck Carcinoma	16.69	MSISensor_MSI	MSI	917	23.42	5	16	0.18444
Sample_37698	Colorectal Cancer	0.09	MSISensor_MSS	MSS	738	2.23	0	2	0.15279
Sample_37792	Colorectal Cancer	0	MSISensor_MSS	MSS	660	7.81	3	4	0.18116
Sample_37796	Colorectal Cancer	33.33	MSISensor_MSI	MSI	785	55.09	18	38	0.18845
Sample_37798	Endometrial Cancer	17.59	MSISensor_MSI	MSI	1019	22.63	10	13	0.1961
Sample_37887	Colorectal Cancer	0	MSISensor_MSS	MSS	667	2.23	0	2	0.02948
Sample_37906	Non-Small Cell Lung Cancer	3.62	MSISensor_Ind	MSS	923	7.87	2	6	0.65069
Sample_37982	Colorectal Cancer	38.64	MSISensor_MSI	MSI	342	68.87	28	42	0.25755
Sample_38070	Prostate Cancer	20.79	MSISensor_MSI	MSI	590	28.53	9	20	0.265
Sample_38157	Pancreatic Cancer	16.9	MSISensor_MSI	MSI	734	85.59	30	57	0.1747
Sample_38454	Colorectal Cancer	9.9	MSISensor_Ind	MSI	524	50.03	16	41	0.09639
Sample_38459	Endometrial Cancer	4.37	MSISensor_Ind	MSI	729	26.56	6	21	0.10526
Sample_3852	Endometrial Cancer	2.41	MSISensor_MSS	MSS	316	2.23	0	2	0.6559
Sample_38538	Breast Carcinoma	3.02	MSISensor_Ind	MSI	799	4.39	1	4	0.30642
Sample_38647	Colorectal Cancer	40.65	MSISensor_MSI	MSI	577	79.18	20	51	0.29511
Sample_38658	Endometrial Cancer	0.21	MSISensor_MSS	MSS	1010	7.9	0	9	0.20681
Sample_38930	Endometrial Cancer	1.83	MSISensor_MSS	MSS	583	10.04	1	8	0.15171
Sample_38938	Colorectal Cancer	9.41	MSISensor_Ind	MSI	281	22.63	1	22	0.06985
Sample_39017	Endometrial Cancer	2.88	MSISensor_MSS	MSI	814	12.79	2	11	0.06943
Sample_39025	Prostate Cancer	7.99	MSISensor_Ind	MSI	710	9.65	5	6	0.18575
Sample_39066	Endometrial Cancer	0.1	MSISensor_MSS	MSS	476	2.95	0	3	0.22496
Sample_3920	Endometrial Cancer	0.67	MSISensor_MSS	MSI	669	9.65	4	7	0.08065
Sample_3922	Colorectal Cancer	0.31	MSISensor_MSS	MSS	438	277.7	1	248	0.13913
Sample_39243	Endometrial Cancer	19.07	MSISensor_MSI	MSI	455	39.5	16	29	0.32746
Sample_39403	Endometrial Cancer	5.66	MSISensor_Ind	MSI	1196	39.03	7	28	0.08495
Sample_39461	Non-Small Cell Lung Cancer	17.22	MSISensor_MSI	MSI	999	31.48	9	23	0.128355
Sample_39539	Endometrial Cancer	17.02	MSISensor_MSI	MSI	574	27.55	4	24	0.28791
Sample_39649	Esophagogastric Carcinoma	0.11	MSISensor_MSS	MSI	560	6.14	4	3	0.08252
Sample_3972	Colorectal Cancer	0	MSISensor_MSS	MSS	541	5.58	1	4	0.11952
Sample_39842	Colorectal Cancer	1.02	MSISensor_MSS	MSS	1014	6.89	2	5	0.27233
Sample_39956	Thyroid Cancer	14.53	MSISensor_MSI	MSS	192	2.63	2	1	0.77686
Sample_39986	Colorectal Cancer	1.25	MSISensor_MSS	MSS	618	4.46	0	4	0.548465
Sample_4003	Colorectal Cancer	0	MSISensor_MSS	MSS	755	6.89	0	7	0.23067
Sample_40137	Colorectal Cancer	43.28	MSISensor_MSI	MSI	887	70.83	19	53	0.21694
Sample_40262	Endometrial Cancer	5.02	MSISensor_Ind	MSI	477	16.68	4	15	0.13146
Sample_40272	Colorectal Cancer	1.42	MSISensor_MSS	MSI	527	45.64	9	43	0.0568
Sample_40337	Bladder Cancer	17.39	MSISensor_MSI	MSI	964	40.34	8	33	0.40726
Sample_40511	Colorectal Cancer	1.38	MSISensor_MSS	MSS	635	6.69	0	6	0.45281
Sample_40614	Endometrial Cancer	0.19	MSISensor_MSS	MSS	621	10.82	3	8	0.20397
Sample_40674	Non-Small Cell Lung Cancer	9.57	MSISensor_Ind	MSI	712	27.55	10	18	0.105795
Sample_40791	Colorectal Cancer	39.06	MSISensor_MSI	MSI	702	64.95	34	40	0.213945
Sample_40797	Endometrial Cancer	0.07	MSISensor_MSS	MSI	724	2.63	0	3	0.02386
Sample_40856	Colorectal Cancer	0.79	MSISensor_MSS	MSS	412	4.46	1	3	0.324485
Sample_40897	Colorectal Cancer	45.08	MSISensor_MSI	MSI	672	56.17	26	38	0.282125
Sample_41017	Endometrial Cancer	3.03	MSISensor_Ind	MSS	980	10.82	3	8	0.42646
Sample_41024	Colorectal Cancer	0.66	MSISensor_MSS	MSS	615	5.58	0	5	0.35075
Sample_41106	Non-Small Cell Lung Cancer	7.61	MSISensor_Ind	MSS	949	35.11	13	27	0.204485
Sample_41223	Cancer of Unknown Primary	11.72	MSISensor_MSI	MSI	599	63.95	17	48	0.19661
Sample_41381	Pancreatic Cancer	7.22	MSISensor_Ind	MSI	245	33.35	9	29	0.145655
Sample_41478	Colorectal Cancer	0	MSISensor_MSS	MSS	555	2.95	0	3	0.06475
Sample_41632	Breast Carcinoma	3.44	MSISensor_Ind	MSS	222	2.63	1	2	0.22695
Sample_41655	Colorectal Cancer	29.17	MSISensor_MSI	MSI	588	42.38	12	26	0.16916
Sample_41943	Colorectal Cancer	14.14	MSISensor_MSI	MSI	562	63.95	2	63	0.06014
Sample_41994	Colorectal Cancer	2.07	MSISensor_MSS	MSS	454	4.46	1	3	0.40598
Sample_42104	Germ Cell Tumor	0.19	MSISensor_MSS	MSS	678	0	0	0	NaN
Sample_42247	Colorectal Cancer	0.55	MSISensor_MSS	MSS	260	4.46	0	4	0.295385
Sample_42348	Colorectal Cancer	0	MSISensor_MSS	MSS	425	8.85	3	6	0.19938
Sample_42547	Bladder Cancer	12.88	MSISensor_MSI	MSS	82	0	0	0	NaN
Sample_42580	Endometrial Cancer	7.21	MSISensor_Ind	MSI	868	18.69	8	11	0.09568
Sample_4259	Endometrial Cancer	34.62	MSISensor_MSI	MSI	109	25.65	9	14	0.22388
Sample_42598	Colorectal Cancer	1.83	MSISensor_MSS	MSS	876	3.35	0	3	0.41374
Sample_42601	Biliary Cancer	8.94	MSISensor_Ind	MSI	901	16.68	7	12	0.29785
Sample_42609	Colorectal Cancer	0.08	MSISensor_MSS	MSS	704	3.35	1	2	0.1378
Sample_42686	Breast Carcinoma	4.2	MSISensor_Ind	MSS	769	15.8	5	13	0.09817
Sample_42697	Endometrial Cancer	25.16	MSISensor_MSI	MSI	671	35.42	10	26	0.341785
Sample_4271	Colorectal Cancer	2.04	MSISensor_MSS	MSS	663	2.23	0	2	0.283725
Sample_42871	Breast Carcinoma	0.54	MSISensor_MSS	MSS	790	1.76	2	0	0.459415
Sample_42883	Cancer of Unknown Primary	13.06	MSISensor_MSI	MSI	762	14.04	5	11	0.156635
Sample_42948	Small Bowel Cancer	25.65	MSISensor_MSI	MSI	1044	98.38	30	70	0.06912
Sample_42965	Colorectal Cancer	0	MSISensor_MSS	MSS	814	2.95	1	2	0.22709
Sample_42970	Colorectal Cancer	2.4	MSISensor_MSS	MSS	851	7.81	2	5	0.39617
Sample_43015	Colorectal Cancer	0.26	MSISensor_MSS	MSS	692	4.46	1	3	0.22777
Sample_43033	Endometrial Cancer	5.34	MSISensor_Ind	MSS	808	2.23	1	1	0.772645
Sample_43045	Colorectal Cancer	6.17	MSISensor_Ind	MSS	595	10.04	1	8	0.50279
Sample_43151	Colorectal Cancer	0.08	MSISensor_MSS	MSS	787	7.9	2	7	0.16334
Sample_43157	Colorectal Cancer	0.37	MSISensor_MSS	MSS	830	10.53	1	11	0.22818
Sample_43209	Prostate Cancer	9.53	MSISensor_Ind	MSI	503	28.96	6	27	0.17784
Sample_43221	Non-Small Cell Lung Cancer	25.63	MSISensor_MSI	MSI	1319	61.98	10	53	0.23197
Sample_43245	Colorectal Cancer	0.48	MSISensor_MSS	MSS	401	3.35	1	2	0.08498
Sample_43297	Non-Small Cell Lung Cancer	3.56	MSISensor_Ind	MSS	1201	7.87	0	8	0.487625
Sample_43408	Endometrial Cancer	0	MSISensor_MSS	MSS	617	4.46	0	4	0.078865
Sample_43496	Prostate Cancer	8.08	MSISensor_Ind	MSS	858	15.74	6	10	0.20028
Sample_43550	Endometrial Cancer	19.55	MSISensor_MSI	MSI	668	34.57	10	21	0.17169
Sample_43678	Colorectal Cancer	0	MSISensor_MSS	MSS	435	7.81	1	6	0.0765
Sample_437	Colorectal Cancer	24.93	MSISensor_MSI	MSI	855	42.3	14	29	0.22099
Sample_43736	Colorectal Cancer	1.17	MSISensor_MSS	MSS	1347	9.84	1	9	0.23335
Sample_4387	Colorectal Cancer	0.14	MSISensor_MSS	MSS	600	0.88	0	1	0.043
Sample_4415	Endometrial Cancer	0	MSISensor_MSS	MSS	921	3.35	0	3	0.18443
Sample_44198	Colorectal Cancer	0.35	MSISensor_MSS	MSS	573	8.92	0	8	0.196445
Sample_44476	Non-Small Cell Lung Cancer	5.65	MSISensor_Ind	MSS	217	19.68	1	19	0.43243
Sample_44550	Endometrial Cancer	1.73	MSISensor_MSS	MSS	711	5.27	2	4	0.5482
Sample_44642	Endometrial Cancer	0.4	MSISensor_MSS	MSI	880	8.85	0	9	0.05682
Sample_4564	Colorectal Cancer	6.92	MSISensor_Ind	MSS	202	4.92	0	5	0.32857
Sample_4572	Prostate Cancer	8.7	MSISensor_Ind	MSS	899	28.53	9	20	0.19724
Sample_4639	Esophagogastric Carcinoma	16.45	MSISensor_MSI	MSI	651	45.25	13	33	0.088025
Sample_4656	Colorectal Cancer	4.24	MSISensor_Ind	MSS	482	8.78	4	6	0.28817
Sample_4731	Endometrial Cancer	0.08	MSISensor_MSS	MSI	911	220.37	0	224	0.07684
Sample_4846	Endometrial Cancer	8.93	MSISensor_Ind	MSI	619	29.84	14	20	0.18105
Sample_4861	Colorectal Cancer	1.97	MSISensor_MSS	MSS	1069	7.81	1	6	0.33117
Sample_4869	Small Bowel Cancer	8.14	MSISensor_Ind	MSI	1130	39.5	15	30	0.11559
Sample_4948	Endometrial Cancer	0	MSISensor_MSS	MSS	637	6.89	1	6	0.15436
Sample_4983	Endometrial Cancer	4.54	MSISensor_Ind	MSS	1088	0.98	0	1	0.58283
Sample_509	Colorectal Cancer	1.39	MSISensor_MSS	MSS	885	4.46	1	3	0.348965
Sample_5301	Endometrial Cancer	2.93	MSISensor_MSS	MSS	695	5.9	3	3	0.41192
Sample_5495	Colorectal Cancer	1.08	MSISensor_MSS	MSS	556	5.58	1	4	0.43202
Sample_5507	Endometrial Cancer	4.65	MSISensor_Ind	MSS	368	462.56	5	522	0.37121
Sample_5547	Colorectal Cancer	1.97	MSISensor_MSS	MSS	562	6.69	2	4	0.35642
Sample_5581	Colorectal Cancer	0	MSISensor_MSS	MSS	610	5.27	1	5	0.18316
Sample_5728	Colorectal Cancer	0.09	MSISensor_MSS	MSS	529	7.81	2	5	0.24082
Sample_5906	Biliary Cancer	35.09	MSISensor_MSI	MSI	812	47.22	22	26	0.202975
Sample_5997	Colorectal Cancer	41.9	MSISensor_MSI	MSI	772	80.67	32	50	0.235905
Sample_6036	Colorectal Cancer	2.26	MSISensor_MSS	MSS	465	3.51	1	3	0.371075
Sample_6122	Melanoma	3.61	MSISensor_Ind	MSS	759	33.45	4	30	0.53114
Sample_613	Uterine Sarcoma	18.48	MSISensor_MSI	MSI	251	21.19	5	14	0.25
Sample_6366	Prostate Cancer	23.91	MSISensor_MSI	MSI	419	64.07	14	59	0.16433
Sample_6421	Colorectal Cancer	0.17	MSISensor_MSS	MSS	262	4.46	1	3	0.145535
Sample_6510	Prostate Cancer	3.09	MSISensor_Ind	MSI	499	20.19	2	21	0.23752
Sample_6524	Colorectal Cancer	37.92	MSISensor_MSI	MSI	1004	48.21	16	33	0.19318
Sample_6846	Breast Carcinoma	3.61	MSISensor_Ind	MSS	886	3.94	1	3	0.23231
Sample_6903	Soft Tissue Sarcoma	3	MSISensor_Ind	MSI	440	2.63	1	2	0.28977
Sample_7007	Endometrial Cancer	0	MSISensor_MSS	MSS	1196	8.78	4	6	0.084085
Sample_7047	Colorectal Cancer	0	MSISensor_MSS	MSS	861	5.9	0	6	0.121425
Sample_7143	Bladder Cancer	41.29	MSISensor_MSI	MSI	972	60.01	19	42	0.32518
Sample_7160	Endometrial Cancer	27.69	MSISensor_MSI	MSI	587	84.76	5	71	0.3366
Sample_7196	Endometrial Cancer	19.19	MSISensor_MSI	MSI	594	52.14	24	29	0.14264
Sample_7304	Colorectal Cancer	0.43	MSISensor_MSS	MSS	738	7.9	3	6	0.2811
Sample_7331	Endometrial Cancer	2.03	MSISensor_MSS	MSS	853	6.89	0	7	0.39652
Sample_7426	Endometrial Cancer	0.13	MSISensor_MSS	MSI	636	6.14	0	7	0.05415
Sample_7452	Colorectal Cancer	0	MSISensor_MSS	MSS	569	5.9	2	4	0.2094
Sample_7475	Skin Cancer, Non-Melanoma	12.54	MSISensor_MSI	MSI	654	294.42	7	257	0.230425
Sample_7483	Colorectal Cancer	34.33	MSISensor_MSI	MSI	652	63.57	24	33	0.23497
Sample_7581	Endometrial Cancer	4.22	MSISensor_Ind	MSI	657	17.55	9	11	0.20859
Sample_7583	Colorectal Cancer	3.01	MSISensor_Ind	MSS	1141	7.81	2	5	0.26729
Sample_8262	Colorectal Cancer	42.22	MSISensor_MSI	MSI	751	89.52	29	62	0.28137
Sample_8288	Renal Cell Carcinoma	5.4	MSISensor_Ind	MSI	546	10.53	2	10	0.268155
Sample_8485	Colorectal Cancer	0.09	MSISensor_MSS	MSS	684	6.89	1	6	0.22034
Sample_8570	Prostate Cancer	3.33	MSISensor_Ind	MSI	188	21.64	3	19	0.14836
Sample_8607	Colorectal Cancer	0.1	MSISensor_MSS	MSS	444	3.35	0	3	0.32941
Sample_8672	Non-Small Cell Lung Cancer	24.71	MSISensor_MSI	MSI	965	41.32	7	35	0.29857
Sample_8677	Colorectal Cancer	0.6	MSISensor_MSS	MSS	852	15.61	1	13	0.246895
Sample_8782	Colorectal Cancer	3.96	MSISensor_Ind	MSS	239	5.27	1	5	0.288585
Sample_8865	Endometrial Cancer	0	MSISensor_MSS	MSS	698	4.39	1	4	0.10355
Sample_8994	Small Bowel Cancer	7.96	MSISensor_Ind	MSI	706	21.94	7	18	0.05783
Sample_9051	Melanoma	6.72	MSISensor_Ind	MSS	726	16.72	1	16	0.35924
Sample_9055	Colorectal Cancer	0.27	MSISensor_MSS	MSI	323	8.78	2	8	0.055815
Sample_9071	Endometrial Cancer	2.68	MSISensor_MSS	MSI	862	24.58	6	22	0.06511
Sample_914	Colorectal Cancer	0.45	MSISensor_MSS	MSS	839	5.27	2	4	0.462245
Sample_9140	Breast Carcinoma	3.98	MSISensor_Ind	MSS	963	1.97	0	2	0.481145
Sample_9242	Colorectal Cancer	3.75	MSISensor_Ind	MSS	148	7.9	1	8	0.33333
Sample_9257	Glioma	8.18	MSISensor_Ind	MSS	249	22.3	7	13	0.34996
Sample_9293	Endometrial Cancer	24.41	MSISensor_MSI	MSI	619	20.66	17	4	0.33118
Sample_9394	Non-Small Cell Lung Cancer	5.55	MSISensor_Ind	MSS	1144	23.61	1	23	0.25387
Sample_9422	Endometrial Cancer	2.48	MSISensor_MSS	MSI	814	32.48	14	23	0.06304
Sample_9454	Small Bowel Cancer	1.23	MSISensor_MSS	MSS	187	0.98	1	0	0.14754
Sample_9488	Colorectal Cancer	1.6	MSISensor_MSS	MSS	647	2.95	0	3	0.65954
Sample_9489	Pancreatic Cancer	24.06	MSISensor_MSI	MSI	617	59.03	9	51	0.1252
Sample_9575	Colorectal Cancer	0.55	MSISensor_MSS	MSS	502	8.92	1	7	0.322175
Sample_9675	Colorectal Cancer	1.24	MSISensor_MSS	MSS	644	13.38	0	12	0.339055
Sample_9992	Renal Cell Carcinoma	11.5	MSISensor_MSI	MSI	242	0	0	0	NaN
